# Biomarker discovery in inflammatory bowel diseases using network-based feature selection

**DOI:** 10.1101/662197

**Authors:** Mostafa Abbas, John Matta, Thanh Le, Halima Bensmail, Tayo Obafemi-Ajayi, Vasant Honavar, Yasser EL-Manzalawy

## Abstract

Reliable identification of inflammatory biomarkers from metagenomics data is a promising direction for developing non-invasive, cost-effective, and rapid clinical tests for early diagnosis of IBD. We present an integrative approach to Network-Based Biomarker Discovery (NBBD) which integrates network analyses methods for prioritizing potential biomarkers and machine learning techniques for assessing the discriminative power of the prioritized biomarkers. Using a large dataset of new-onset pediatric IBD metagenomics biopsy samples, we compare the performance of Random Forest (RF) classifiers trained on features selected using a representative set of traditional feature selection methods against NBBD framework, configured using five different tools for inferring networks from metagenomics data, and nine different methods for prioritizing biomarkers as well as a hybrid approach combining best traditional and NBBD based feature selection. We also examine how the performance of the predictive models for IBD diagnosis varies as a function of the size of the data used for biomarker identification. Our results show that (i) NBBD is competitive with some of the state-of-the-art feature selection methods including Random Forest Feature Importance (RFFI) scores; and (ii) NBBD is especially effective in reliably identifying IBD biomarkers when the number of data samples available for biomarker discovery is small.
