## Supplementary material for "Biomarker discovery in inflammatory bowel diseases using network-based feature selection": Table S6.csv

Table S6: Performance of applying RF classifiers for combinations of different choices of Network Inference Method (NIM) and network-based feature selection using three resilience measures for Critical Attack Set Scoring (CASS) using different feature selection datasets.
DS	GIM	FS Method	# Features	ACC	Sn	Sp	MCC	AUC
DS25	CoNet	G1I	21	0.66	0.64	0.75	0.31	0.77
DS25	CoNet	G1T	35	0.67	0.64	0.76	0.33	0.76
DS25	CoNet	G1V	21	0.66	0.64	0.75	0.31	0.77
DS50	CoNet	G1I	15	0.64	0.62	0.72	0.28	0.72
DS50	CoNet	G1T	30	0.63	0.61	0.71	0.26	0.74
DS50	CoNet	G1V	11	0.63	0.62	0.68	0.24	0.7
DS100	CoNet	G1I	24	0.67	0.64	0.76	0.33	0.74
DS100	CoNet	G1T	36	0.65	0.63	0.72	0.29	0.74
DS100	CoNet	G1V	21	0.66	0.65	0.72	0.3	0.75
DS150	CoNet	G1I	25	0.7	0.69	0.74	0.35	0.77
DS150	CoNet	G1T	36	0.71	0.7	0.72	0.35	0.76
DS150	CoNet	G1V	5	0.61	0.59	0.69	0.23	0.69
DS200	CoNet	G1I	24	0.67	0.65	0.75	0.32	0.75
DS200	CoNet	G1T	37	0.71	0.71	0.72	0.35	0.77
DS50	glasso	G1I	2	0.26	0.11	0.86	-0.03	0.5
DS50	glasso	G1T	2	0.26	0.11	0.86	-0.03	0.5
DS100	glasso	G1I	2	0.52	0.52	0.52	0.03	0.55
DS100	glasso	G1T	3	0.51	0.5	0.54	0.03	0.55
DS150	glasso	G1I	2	0.53	0.54	0.51	0.04	0.53
DS150	glasso	G1T	2	0.53	0.54	0.51	0.04	0.53
DS200	glasso	G1I	4	0.5	0.48	0.58	0.05	0.55
DS200	glasso	G1T	4	0.5	0.48	0.58	0.05	0.55
DS25	MB	G1I	6	0.51	0.47	0.68	0.12	0.61
DS25	MB	G1T	33	0.57	0.53	0.73	0.21	0.65
DS50	MB	G1I	5	0.57	0.59	0.53	0.09	0.59
DS50	MB	G1T	11	0.59	0.6	0.54	0.12	0.6
DS100	MB	G1I	6	0.49	0.47	0.58	0.04	0.55
DS100	MB	G1T	11	0.54	0.52	0.65	0.13	0.63
DS150	MB	G1I	10	0.56	0.53	0.68	0.17	0.64
DS150	MB	G1T	21	0.61	0.59	0.67	0.21	0.64
DS200	MB	G1I	2	0.24	0.08	0.87	-0.07	0.52
DS200	MB	G1T	5	0.54	0.52	0.64	0.13	0.61
DS25	proxi	G1I	11	0.65	0.63	0.72	0.28	0.72
DS25	proxi	G1T	39	0.65	0.64	0.7	0.27	0.73
DS25	proxi	G1V	1	0.25	0.07	0.96	0.04	0.51
DS50	proxi	G1I	17	0.7	0.7	0.72	0.35	0.78
DS50	proxi	G1T	40	0.7	0.68	0.78	0.38	0.78
DS50	proxi	G1V	15	0.68	0.67	0.71	0.31	0.75
DS100	proxi	G1I	28	0.69	0.67	0.78	0.37	0.79
DS100	proxi	G1T	47	0.68	0.66	0.76	0.34	0.78
DS100	proxi	G1V	10	0.65	0.62	0.74	0.29	0.73
DS150	proxi	G1I	29	0.67	0.66	0.72	0.3	0.76
DS150	proxi	G1T	56	0.65	0.63	0.76	0.31	0.75
DS150	proxi	G1V	25	0.66	0.65	0.72	0.3	0.75
DS200	proxi	G1I	31	0.64	0.61	0.75	0.29	0.74
DS200	proxi	G1T	49	0.62	0.59	0.78	0.29	0.73
DS200	proxi	G1V	20	0.63	0.6	0.73	0.27	0.73
DS25	RMT	G1I	8	0.49	0.46	0.58	0.03	0.52
DS25	RMT	G1T	12	0.56	0.52	0.72	0.19	0.64
DS25	RMT	G1V	3	0.64	0.64	0.61	0.21	0.62
DS50	RMT	G1I	7	0.59	0.58	0.65	0.18	0.67
DS50	RMT	G1T	13	0.61	0.59	0.66	0.21	0.71
DS50	RMT	G1V	1	0.53	0.51	0.57	0.07	0.58
DS100	RMT	G1I	6	0.55	0.54	0.56	0.08	0.56
DS100	RMT	G1T	19	0.6	0.59	0.66	0.2	0.68
DS100	RMT	G1V	2	0.66	0.7	0.51	0.17	0.57
DS150	RMT	G1I	14	0.6	0.6	0.64	0.19	0.65
DS150	RMT	G1T	27	0.6	0.56	0.76	0.25	0.7
DS200	RMT	G1I	9	0.62	0.61	0.66	0.22	0.67
DS200	RMT	G1T	29	0.62	0.59	0.74	0.27	0.71
DS25	sparCC	G1I	117	0.66	0.64	0.74	0.31	0.76
DS25	sparCC	G1T	125	0.66	0.64	0.72	0.3	0.76
DS50	sparCC	G1I	107	0.66	0.63	0.78	0.33	0.77
DS50	sparCC	G1T	115	0.66	0.63	0.78	0.33	0.76
DS100	sparCC	G1I	92	0.68	0.65	0.76	0.34	0.77
DS100	sparCC	G1T	107	0.67	0.66	0.7	0.3	0.76
DS100	sparCC	G1V	51	0.68	0.65	0.78	0.34	0.79
DS150	sparCC	G1I	75	0.67	0.65	0.77	0.34	0.78
DS150	sparCC	G1T	92	0.67	0.65	0.77	0.34	0.77
DS150	sparCC	G1V	57	0.68	0.66	0.76	0.34	0.78
DS200	sparCC	G1I	68	0.67	0.65	0.76	0.33	0.78
DS200	sparCC	G1T	89	0.67	0.66	0.72	0.31	0.77
DS200	sparCC	G1V	54	0.68	0.65	0.79	0.36	0.79
