## Supplementary material for "Biomarker discovery in inflammatory bowel diseases using network-based feature selection": Table S11.csv

Table S11: Performance of applying RF classifiers for combinations of SparCC Network Inference Method (NIM) and hybrid feature selection based on RFFI and different properties for Node Topological Property Scoring using different feature selection datasets.
DS	FS Method	# Features	ACC	Sn	Sp	MCC	AUC
DS25	btw	10	0.65	0.63	0.72	0.28	0.75
DS25	cls	10	0.66	0.63	0.78	0.33	0.77
DS25	and	10	0.64	0.61	0.74	0.28	0.75
DS25	cc	10	0.64	0.62	0.75	0.3	0.74
DS25	ncn	10	0.57	0.56	0.6	0.13	0.63
DS25	cn	10	0.71	0.7	0.72	0.35	0.78
DS25	btw	20	0.7	0.69	0.73	0.35	0.77
DS25	cls	20	0.7	0.69	0.72	0.34	0.75
DS25	and	20	0.67	0.65	0.75	0.33	0.76
DS25	cc	20	0.67	0.64	0.76	0.33	0.76
DS25	ncn	20	0.64	0.59	0.84	0.34	0.75
DS25	cn	20	0.66	0.64	0.73	0.31	0.76
DS25	btw	30	0.71	0.68	0.79	0.39	0.78
DS25	cls	30	0.67	0.64	0.8	0.36	0.78
DS25	and	30	0.67	0.64	0.78	0.34	0.8
DS25	cc	30	0.66	0.63	0.79	0.34	0.78
DS25	ncn	30	0.67	0.63	0.82	0.37	0.78
DS25	cn	30	0.67	0.65	0.78	0.34	0.78
DS25	btw	40	0.7	0.68	0.78	0.37	0.79
DS25	cls	40	0.66	0.63	0.78	0.32	0.77
DS25	and	40	0.66	0.63	0.78	0.33	0.79
DS25	cc	40	0.65	0.61	0.78	0.32	0.78
DS25	ncn	40	0.66	0.62	0.81	0.34	0.79
DS25	cn	40	0.68	0.64	0.83	0.37	0.79
DS25	btw	50	0.66	0.64	0.76	0.32	0.78
DS25	cls	50	0.66	0.63	0.77	0.32	0.76
DS25	and	50	0.66	0.63	0.79	0.34	0.78
DS25	cc	50	0.65	0.62	0.78	0.32	0.77
DS25	ncn	50	0.65	0.62	0.79	0.33	0.79
DS25	cn	50	0.67	0.63	0.82	0.36	0.8
DS25	btw	60	0.66	0.64	0.73	0.3	0.77
DS25	cls	60	0.66	0.64	0.74	0.31	0.76
DS25	and	60	0.67	0.65	0.76	0.33	0.78
DS25	cc	60	0.67	0.64	0.78	0.34	0.76
DS25	ncn	60	0.65	0.63	0.76	0.31	0.77
DS25	cn	60	0.65	0.61	0.8	0.34	0.78
DS50	btw	10	0.67	0.65	0.75	0.33	0.77
DS50	cls	10	0.68	0.67	0.73	0.33	0.76
DS50	and	10	0.68	0.66	0.75	0.34	0.78
DS50	cc	10	0.67	0.65	0.78	0.34	0.75
DS50	ncn	10	0.68	0.67	0.71	0.31	0.76
DS50	cn	10	0.68	0.67	0.72	0.31	0.77
DS50	btw	20	0.67	0.66	0.73	0.32	0.74
DS50	cls	20	0.69	0.67	0.77	0.36	0.78
DS50	and	20	0.69	0.67	0.78	0.37	0.79
DS50	cc	20	0.71	0.7	0.72	0.35	0.78
DS50	ncn	20	0.65	0.62	0.77	0.32	0.77
DS50	cn	20	0.67	0.66	0.71	0.3	0.77
DS50	btw	30	0.68	0.66	0.77	0.34	0.78
DS50	cls	30	0.68	0.65	0.79	0.35	0.78
DS50	and	30	0.68	0.66	0.77	0.35	0.78
DS50	cc	30	0.68	0.67	0.72	0.32	0.76
DS50	ncn	30	0.67	0.64	0.79	0.35	0.78
DS50	cn	30	0.67	0.66	0.73	0.32	0.77
DS50	btw	40	0.67	0.65	0.76	0.33	0.78
DS50	cls	40	0.69	0.67	0.75	0.34	0.78
DS50	and	40	0.68	0.66	0.78	0.35	0.78
DS50	cc	40	0.68	0.65	0.78	0.35	0.77
DS50	ncn	40	0.67	0.65	0.77	0.33	0.79
DS50	cn	40	0.68	0.65	0.79	0.36	0.79
DS50	btw	50	0.67	0.64	0.78	0.34	0.76
DS50	cls	50	0.67	0.66	0.73	0.32	0.77
DS50	and	50	0.68	0.65	0.78	0.35	0.78
DS50	cc	50	0.68	0.65	0.78	0.36	0.78
DS50	ncn	50	0.67	0.64	0.77	0.33	0.78
DS50	cn	50	0.68	0.65	0.81	0.37	0.78
DS50	btw	60	0.67	0.64	0.79	0.35	0.76
DS50	cls	60	0.67	0.66	0.73	0.32	0.77
DS50	and	60	0.68	0.65	0.77	0.34	0.78
DS50	cc	60	0.66	0.63	0.78	0.34	0.79
DS50	ncn	60	0.68	0.66	0.78	0.36	0.79
DS50	cn	60	0.68	0.65	0.78	0.34	0.78
DS100	btw	10	0.66	0.65	0.71	0.29	0.73
DS100	cls	10	0.68	0.65	0.78	0.34	0.76
DS100	and	10	0.61	0.59	0.72	0.24	0.68
DS100	cc	10	0.61	0.56	0.8	0.29	0.71
DS100	ncn	10	0.62	0.58	0.77	0.28	0.71
DS100	cn	10	0.62	0.58	0.82	0.32	0.7
DS100	btw	20	0.69	0.67	0.77	0.35	0.78
DS100	cls	20	0.65	0.62	0.78	0.33	0.78
DS100	and	20	0.69	0.67	0.79	0.37	0.78
DS100	cc	20	0.63	0.59	0.78	0.29	0.72
DS100	ncn	20	0.61	0.57	0.77	0.27	0.71
DS100	cn	20	0.67	0.65	0.77	0.34	0.77
DS100	btw	30	0.68	0.65	0.8	0.37	0.8
DS100	cls	30	0.68	0.66	0.79	0.36	0.79
DS100	and	30	0.7	0.68	0.78	0.37	0.78
DS100	cc	30	0.62	0.58	0.78	0.29	0.73
DS100	ncn	30	0.64	0.6	0.78	0.31	0.73
DS100	cn	30	0.68	0.64	0.82	0.37	0.78
DS100	btw	40	0.68	0.65	0.78	0.35	0.8
DS100	cls	40	0.67	0.65	0.76	0.33	0.78
DS100	and	40	0.68	0.66	0.78	0.36	0.77
DS100	cc	40	0.64	0.61	0.74	0.29	0.73
DS100	ncn	40	0.64	0.61	0.77	0.3	0.72
DS100	cn	40	0.67	0.64	0.79	0.35	0.78
DS100	btw	50	0.68	0.66	0.77	0.35	0.78
DS100	cls	50	0.67	0.63	0.81	0.36	0.78
DS100	and	50	0.68	0.65	0.8	0.37	0.79
DS100	cc	50	0.66	0.64	0.76	0.32	0.75
DS100	ncn	50	0.64	0.61	0.73	0.28	0.74
DS100	cn	50	0.67	0.64	0.79	0.35	0.79
DS100	btw	60	0.66	0.65	0.72	0.3	0.77
DS100	cls	60	0.65	0.62	0.78	0.33	0.77
DS100	and	60	0.67	0.65	0.76	0.33	0.77
DS100	cc	60	0.64	0.61	0.77	0.3	0.74
DS100	ncn	60	0.65	0.62	0.77	0.32	0.76
DS100	cn	60	0.67	0.64	0.78	0.34	0.77
DS150	btw	10	0.68	0.67	0.7	0.3	0.76
DS150	cls	10	0.63	0.61	0.72	0.26	0.71
DS150	and	10	0.66	0.63	0.74	0.3	0.72
DS150	cc	10	0.67	0.64	0.78	0.34	0.75
DS150	ncn	10	0.61	0.59	0.68	0.22	0.68
DS150	cn	10	0.59	0.56	0.72	0.22	0.67
DS150	btw	20	0.71	0.69	0.78	0.38	0.79
DS150	cls	20	0.68	0.65	0.81	0.37	0.77
DS150	and	20	0.67	0.65	0.74	0.32	0.75
DS150	cc	20	0.65	0.63	0.72	0.28	0.74
DS150	ncn	20	0.65	0.63	0.75	0.3	0.73
DS150	cn	20	0.57	0.55	0.65	0.16	0.63
DS150	btw	30	0.66	0.64	0.75	0.32	0.78
DS150	cls	30	0.66	0.63	0.78	0.34	0.78
DS150	and	30	0.69	0.66	0.78	0.36	0.77
DS150	cc	30	0.64	0.62	0.72	0.28	0.73
DS150	ncn	30	0.66	0.64	0.75	0.31	0.75
DS150	cn	30	0.58	0.57	0.61	0.14	0.64
DS150	btw	40	0.67	0.64	0.78	0.34	0.79
DS150	cls	40	0.66	0.62	0.82	0.35	0.78
DS150	and	40	0.68	0.65	0.78	0.35	0.76
DS150	cc	40	0.66	0.63	0.75	0.31	0.74
DS150	ncn	40	0.67	0.65	0.73	0.31	0.75
DS150	cn	40	0.65	0.63	0.71	0.27	0.72
DS150	btw	50	0.69	0.67	0.78	0.37	0.79
DS150	cls	50	0.68	0.65	0.81	0.37	0.78
DS150	and	50	0.66	0.63	0.77	0.32	0.77
DS150	cc	50	0.66	0.63	0.77	0.32	0.76
DS150	ncn	50	0.66	0.63	0.75	0.31	0.77
DS150	cn	50	0.64	0.61	0.76	0.3	0.73
DS150	btw	60	0.68	0.65	0.77	0.34	0.79
DS150	cls	60	0.66	0.63	0.79	0.34	0.77
DS150	and	60	0.65	0.62	0.78	0.32	0.77
DS150	cc	60	0.65	0.62	0.77	0.31	0.76
DS150	ncn	60	0.68	0.65	0.8	0.36	0.78
DS150	cn	60	0.67	0.64	0.77	0.33	0.76
DS200	btw	10	0.67	0.65	0.77	0.34	0.77
DS200	cls	10	0.66	0.65	0.71	0.29	0.75
DS200	and	10	0.63	0.59	0.79	0.31	0.72
DS200	cc	10	0.66	0.65	0.67	0.27	0.72
DS200	ncn	10	0.62	0.6	0.73	0.27	0.71
DS200	cn	10	0.53	0.5	0.66	0.13	0.62
DS200	btw	20	0.69	0.67	0.76	0.35	0.77
DS200	cls	20	0.72	0.71	0.76	0.39	0.8
DS200	and	20	0.63	0.6	0.77	0.29	0.76
DS200	cc	20	0.69	0.68	0.74	0.35	0.76
DS200	ncn	20	0.67	0.65	0.74	0.32	0.76
DS200	cn	20	0.6	0.57	0.71	0.22	0.7
DS200	btw	30	0.68	0.65	0.79	0.35	0.81
DS200	cls	30	0.7	0.68	0.77	0.37	0.79
DS200	and	30	0.66	0.64	0.77	0.33	0.76
DS200	cc	30	0.67	0.66	0.72	0.3	0.77
DS200	ncn	30	0.67	0.64	0.77	0.33	0.76
DS200	cn	30	0.65	0.63	0.71	0.28	0.72
DS200	btw	40	0.68	0.66	0.77	0.35	0.8
DS200	cls	40	0.68	0.66	0.75	0.34	0.78
DS200	and	40	0.67	0.64	0.77	0.33	0.76
DS200	cc	40	0.67	0.65	0.75	0.32	0.76
DS200	ncn	40	0.66	0.64	0.75	0.31	0.77
DS200	cn	40	0.66	0.66	0.69	0.28	0.73
DS200	btw	50	0.68	0.65	0.78	0.35	0.78
DS200	cls	50	0.68	0.65	0.81	0.37	0.79
DS200	and	50	0.66	0.64	0.75	0.32	0.75
DS200	cc	50	0.65	0.63	0.74	0.3	0.76
DS200	ncn	50	0.67	0.64	0.79	0.35	0.77
DS200	cn	50	0.68	0.67	0.72	0.32	0.76
DS200	btw	60	0.66	0.64	0.73	0.3	0.77
DS200	cls	60	0.68	0.66	0.78	0.35	0.77
DS200	and	60	0.65	0.62	0.75	0.3	0.76
DS200	cc	60	0.64	0.61	0.74	0.28	0.76
DS200	ncn	60	0.67	0.65	0.75	0.33	0.77
DS200	cn	60	0.68	0.66	0.75	0.33	0.77
